# Transcriptomic profiling of *Debaryomyces hansenii* reveals detoxification and stress responses to benzo(a)pyrene exposure

**DOI:** 10.1101/2025.06.17.660189

**Authors:** Francisco Padilla-Garfias, Augusto César Poot-Hernández, Minerva Araiza-Villanueva, Martha Calahorra, Norma Silvia Sánchez, Antonio Peña

## Abstract

The environmental accumulation of polycyclic aromatic hydrocarbons (PAHs), such as benzo(a)pyrene (BaP), poses significant threats to ecosystems and public health due to their persistent nature, mutagenic potential, and well-documented carcinogenicity. In this study, we investigated the ability of the extremophilic yeast *Debaryomyces hansenii* to activate specialized detoxification mechanisms for BaP degradation, even under nutrient-deprived conditions. When exposed to 100 ppm BaP, *D. hansenii* eliminated over 70% of the contaminant within three days while maintaining normal growth dynamics. RNA-Seq analysis revealed widespread transcriptional remodeling, with 1179 genes upregulated and 1031 downregulated under BaP-only conditions, and 1067 upregulated and 977 downregulated genes during co-metabolic exposure (2% glucose + 100 ppm BaP), from a total of 6506 annotated genes. Gene Ontology (GO) and KEGG enrichment analyses highlighted the activation of xenobiotic degradation pathways, notably involving cytochrome P450 monooxygenases (CYPs), epoxide hydrolases (EHs), and glutathione S-transferases (GSTs), alongside an enhanced antioxidant response and finely tuned glutathione homeostasis. This work provides the first comprehensive transcriptomic profile of BaP detoxification in *D. hansenii*, revealing an intricate and highly adaptive stress response. Collectively, these findings position *D. hansenii* as a promising eukaryotic platform for bioremediation in saline and contaminated environments, especially where conventional microbial candidates fall short due to environmental extremes or nutrient scarcity.

**Importance:** Polycyclic aromatic hydrocarbons (PAHs), such as benzo(a)pyrene (BaP), are long-lasting environmental pollutants with serious health and ecological implications. Although microbial degradation offers a promising strategy for remediation, most efforts have focused on bacterial and filamentous fungal systems, leaving other microbial groups comparatively unexplored. In contrast, extremotolerant yeasts remain largely overlooked despite their inherent resilience. Here, we investigated the marine yeast *Debaryomyces hansenii* and discovered that it not only tolerates BaP under nutrient-limited conditions but also actively degrades it. This response relies on a combination of detoxifying enzymes and antioxidant defenses, reflecting a well-orchestrated metabolic adaptation to chemical stress. Our findings highlight the untapped and promising potential of *D. hansenii* as a robust eukaryotic chassis for bioremediation, particularly in environments where conventional microbes may fail to survive.
