## Supplementary material for "Transcriptomic profiling of *Debaryomyces hansenii* reveals detoxification and stress responses to benzo(a)pyrene exposure": All suplemental: Supplementary_Table_3.xlsx

### Sheet: new_UP
https://www.kegg.jp/kegg-bin/show_pathway?dha00350/DEHA2C00880g%20skyblue/DEHA2C03388g%20skyblue/DEHA2C05236g%20skyblue/DEHA2E02640g%20skyblue/DEHA2E03630g%20skyblue/DEHA2F03938g%20skyblue/DEHA2G05698g%20skyblue/DEHA2G05808g%20skyblue/DEHA2G22572g%20skyblue/
https://www.kegg.jp/kegg-bin/show_pathway?dha00620/DEHA2A05654g%20skyblue/DEHA2A06314g%20skyblue/DEHA2B03058g%20skyblue/DEHA2B13288g%20skyblue/DEHA2C01342g%20skyblue/DEHA2C01562g%20skyblue/DEHA2D08734g%20skyblue/DEHA2D11044g%20skyblue/DEHA2E05676g%20skyblue/DEHA2E13530g%20skyblue/DEHA2E18568g%20skyblue/DEHA2F00792g%20skyblue/DEHA2F05346g%20skyblue/DEHA2F09020g%20skyblue/DEHA2F12012g%20skyblue/DEH…
https://www.kegg.jp/kegg-bin/show_pathway?dha00650/DEHA2C16324g%20skyblue/DEHA2F09306g%20skyblue/DEHA2F10450g%20skyblue/DEHA2F16896g%20skyblue/DEHA2G02134g%20skyblue/
https://www.kegg.jp/kegg-bin/show_pathway?dha00520/DEHA2C02376g%20skyblue/DEHA2C02464g%20skyblue/DEHA2C02486g%20skyblue/DEHA2C05258g%20skyblue/DEHA2D03916g%20skyblue/DEHA2E06556g%20skyblue/DEHA2E15862g%20skyblue/DEHA2F13156g%20skyblue/DEHA2F24574g%20skyblue/DEHA2F24618g%20skyblue/DEHA2G02222g%20skyblue/
https://www.kegg.jp/kegg-bin/show_pathway?dha00360/DEHA2C05236g%20skyblue/DEHA2D10120g%20skyblue/DEHA2E02640g%20skyblue/DEHA2E03630g%20skyblue/DEHA2E23342g%20skyblue/DEHA2G05698g%20skyblue/DEHA2G22572g%20skyblue/
https://www.kegg.jp/kegg-bin/show_pathway?dha00030/DEHA2C05258g%20skyblue/DEHA2C10274g%20skyblue/DEHA2C12738g%20skyblue/DEHA2D06160g%20skyblue/DEHA2D10186g%20skyblue/DEHA2F03960g%20skyblue/DEHA2F13156g%20skyblue/DEHA2G20768g%20skyblue/
https://www.kegg.jp/kegg-bin/show_pathway?dha00430/DEHA2C10054g%20skyblue/DEHA2D09130g%20skyblue/DEHA2E07568g%20skyblue/DEHA2F10450g%20skyblue/
https://www.kegg.jp/kegg-bin/show_pathway?dha00051/DEHA2A11374g%20skyblue/DEHA2C02068g%20skyblue/DEHA2D03124g%20skyblue/DEHA2D10186g%20skyblue/DEHA2E01078g%20skyblue/DEHA2E01100g%20skyblue/DEHA2E01122g%20skyblue/DEHA2E06556g%20skyblue/DEHA2E15862g%20skyblue/DEHA2E24332g%20skyblue/DEHA2F06754g%20skyblue/DEHA2F24618g%20skyblue/DEHA2G20768g%20skyblue/
https://www.kegg.jp/kegg-bin/show_pathway?dha00630/DEHA2B03058g%20skyblue/DEHA2C01584g%20skyblue/DEHA2D12936g%20skyblue/DEHA2E01694g%20skyblue/DEHA2E06600g%20skyblue/DEHA2E13530g%20skyblue/DEHA2F09020g%20skyblue/DEHA2F20394g%20skyblue/DEHA2G06952g%20skyblue/DEHA2G19360g%20skyblue/
https://www.kegg.jp/kegg-bin/show_pathway?dha00480/DEHA2A02706g%20skyblue/DEHA2C10274g%20skyblue/DEHA2D06160g%20skyblue/DEHA2D09130g%20skyblue/DEHA2D16280g%20skyblue/DEHA2D16302g%20skyblue/DEHA2E10692g%20skyblue/DEHA2G04312g%20skyblue/DEHA2G19844g%20skyblue/
https://www.kegg.jp/kegg-bin/show_pathway?dha00270/DEHA2A02090g%20skyblue/DEHA2A06798g%20skyblue/DEHA2A07414g%20skyblue/DEHA2B03058g%20skyblue/DEHA2C02882g%20skyblue/DEHA2C05236g%20skyblue/DEHA2D01738g%20skyblue/DEHA2E03630g%20skyblue/DEHA2E07568g%20skyblue/DEHA2F09020g%20skyblue/DEHA2F16236g%20skyblue/
https://www.kegg.jp/kegg-bin/show_pathway?dha00380/DEHA2C01562g%20skyblue/DEHA2D00990g%20skyblue/DEHA2E23342g%20skyblue/DEHA2F00792g%20skyblue/DEHA2F17798g%20skyblue/DEHA2G09372g%20skyblue/DEHA2G23034g%20skyblue/
https://www.kegg.jp/kegg-bin/show_pathway?dha00680/DEHA2A03542g%20skyblue/DEHA2D02112g%20skyblue/DEHA2D10186g%20skyblue/DEHA2E01694g%20skyblue/DEHA2E04708g%20skyblue/DEHA2E05676g%20skyblue/DEHA2E06600g%20skyblue/DEHA2G05808g%20skyblue/DEHA2G14058g%20skyblue/DEHA2G19360g%20skyblue/DEHA2G20768g%20skyblue/
https://www.kegg.jp/kegg-bin/show_pathway?dha00780/DEHA2B05390g%20skyblue/DEHA2B13948g%20skyblue/DEHA2G24750g%20skyblue/
https://www.kegg.jp/kegg-bin/show_pathway?dha01230/DEHA2A02090g%20skyblue/DEHA2A06798g%20skyblue/DEHA2A07414g%20skyblue/DEHA2B13288g%20skyblue/DEHA2C05236g%20skyblue/DEHA2C10758g%20skyblue/DEHA2C16852g%20skyblue/DEHA2D01738g%20skyblue/DEHA2D02112g%20skyblue/DEHA2D07964g%20skyblue/DEHA2D10186g%20skyblue/DEHA2D11044g%20skyblue/DEHA2E03630g%20skyblue/DEHA2E06600g%20skyblue/DEHA2E10692g%20skyblue/DEH…
https://www.kegg.jp/kegg-bin/show_pathway?dha00010/DEHA2A05654g%20skyblue/DEHA2C00880g%20skyblue/DEHA2C01342g%20skyblue/DEHA2C01562g%20skyblue/DEHA2C02464g%20skyblue/DEHA2C05258g%20skyblue/DEHA2D02112g%20skyblue/DEHA2D10186g%20skyblue/DEHA2D11044g%20skyblue/DEHA2D16984g%20skyblue/DEHA2E05676g%20skyblue/DEHA2E06556g%20skyblue/DEHA2E18568g%20skyblue/DEHA2F00792g%20skyblue/DEHA2F03938g%20skyblue/DEH…
https://www.kegg.jp/kegg-bin/show_pathway?dha00670/DEHA2E03366g%20skyblue/DEHA2E06600g%20skyblue/DEHA2F08976g%20skyblue/DEHA2F14960g%20skyblue/DEHA2G01254g%20skyblue/DEHA2G23650g%20skyblue/
https://www.kegg.jp/kegg-bin/show_pathway?dha00640/DEHA2A06314g%20skyblue/DEHA2B06424g%20skyblue/DEHA2C16324g%20skyblue/DEHA2E05676g%20skyblue/DEHA2F09306g%20skyblue/DEHA2G12342g%20skyblue/
https://www.kegg.jp/kegg-bin/show_pathway?dha00410/DEHA2A02552g%20skyblue/DEHA2B06424g%20skyblue/DEHA2C01562g%20skyblue/DEHA2C16324g%20skyblue/DEHA2E02640g%20skyblue/DEHA2F00792g%20skyblue/DEHA2F09306g%20skyblue/DEHA2F10450g%20skyblue/DEHA2G05698g%20skyblue/DEHA2G09372g%20skyblue/DEHA2G12342g%20skyblue/DEHA2G22572g%20skyblue/
https://www.kegg.jp/kegg-bin/show_pathway?dha00460/DEHA2B07458g%20skyblue/DEHA2D00990g%20skyblue/DEHA2D09130g%20skyblue/DEHA2E06600g%20skyblue/DEHA2G05918g%20skyblue/DEHA2G06534g%20skyblue/
https://www.kegg.jp/kegg-bin/show_pathway?dha00330/DEHA2A02552g%20skyblue/DEHA2C01562g%20skyblue/DEHA2C05236g%20skyblue/DEHA2C10054g%20skyblue/DEHA2E03630g%20skyblue/DEHA2E17952g%20skyblue/DEHA2E23342g%20skyblue/DEHA2F00792g%20skyblue/DEHA2F06006g%20skyblue/DEHA2G09372g%20skyblue/DEHA2G20482g%20skyblue/DEHA2G24706g%20skyblue/
https://www.kegg.jp/kegg-bin/show_pathway?dha04146/DEHA2A01298g%20skyblue/DEHA2B08646g%20skyblue/DEHA2C01078g%20skyblue/DEHA2C01584g%20skyblue/DEHA2C02178g%20skyblue/DEHA2C05038g%20skyblue/DEHA2C11770g%20skyblue/DEHA2C13376g%20skyblue/DEHA2D09152g%20skyblue/DEHA2D11858g%20skyblue/DEHA2D17248g%20skyblue/DEHA2E01232g%20skyblue/DEHA2E01694g%20skyblue/DEHA2E10692g%20skyblue/DEHA2G05940g%20skyblue/DEH…
https://www.kegg.jp/kegg-bin/show_pathway?dha01210/DEHA2B13288g%20skyblue/DEHA2C05236g%20skyblue/DEHA2C10758g%20skyblue/DEHA2C16852g%20skyblue/DEHA2E03630g%20skyblue/DEHA2E10692g%20skyblue/DEHA2F09570g%20skyblue/DEHA2F20394g%20skyblue/DEHA2G02134g%20skyblue/DEHA2G05786g%20skyblue/
https://www.kegg.jp/kegg-bin/show_pathway?dha00310/DEHA2C01562g%20skyblue/DEHA2D07964g%20skyblue/DEHA2F00792g%20skyblue/DEHA2F17424g%20skyblue/DEHA2F17798g%20skyblue/DEHA2G09372g%20skyblue/
https://www.kegg.jp/kegg-bin/show_pathway?dha01200/DEHA2A02090g%20skyblue/DEHA2A03542g%20skyblue/DEHA2A05654g%20skyblue/DEHA2B03058g%20skyblue/DEHA2B06424g%20skyblue/DEHA2C01342g%20skyblue/DEHA2C05236g%20skyblue/DEHA2C10274g%20skyblue/DEHA2C10758g%20skyblue/DEHA2C12738g%20skyblue/DEHA2D01738g%20skyblue/DEHA2D02112g%20skyblue/DEHA2D06160g%20skyblue/DEHA2D10186g%20skyblue/DEHA2D11044g%20skyblue/DEH…
https://www.kegg.jp/kegg-bin/show_pathway?dha00280/DEHA2A06116g%20skyblue/DEHA2B06424g%20skyblue/DEHA2C01342g%20skyblue/DEHA2C01562g%20skyblue/DEHA2C16324g%20skyblue/DEHA2E18282g%20skyblue/DEHA2F00792g%20skyblue/DEHA2F09306g%20skyblue/DEHA2G09372g%20skyblue/DEHA2G12342g%20skyblue/
https://www.kegg.jp/kegg-bin/show_pathway?dha00500/DEHA2A13882g%20skyblue/DEHA2B01672g%20skyblue/DEHA2B02618g%20skyblue/DEHA2B05896g%20skyblue/DEHA2B07458g%20skyblue/DEHA2C05258g%20skyblue/DEHA2D03190g%20skyblue/DEHA2D08426g%20skyblue/DEHA2E06556g%20skyblue/DEHA2E21956g%20skyblue/DEHA2F13156g%20skyblue/DEHA2F24618g%20skyblue/DEHA2G06534g%20skyblue/
https://www.kegg.jp/kegg-bin/show_pathway?dha01100/DEHA2A01540g%20skyblue/DEHA2A02090g%20skyblue/DEHA2A02420g%20skyblue/DEHA2A03542g%20skyblue/DEHA2A05302g%20skyblue/DEHA2A05654g%20skyblue/DEHA2A06116g%20skyblue/DEHA2A06798g%20skyblue/DEHA2A07414g%20skyblue/DEHA2A08756g%20skyblue/DEHA2A10846g%20skyblue/DEHA2A13882g%20skyblue/DEHA2A13992g%20skyblue/DEHA2B00968g%20skyblue/DEHA2B01672g%20skyblue/DEH…
https://www.kegg.jp/kegg-bin/show_pathway?dha00250/DEHA2C05236g%20skyblue/DEHA2C10054g%20skyblue/DEHA2C16324g%20skyblue/DEHA2E01694g%20skyblue/DEHA2E03630g%20skyblue/DEHA2F09306g%20skyblue/DEHA2F10450g%20skyblue/DEHA2F13332g%20skyblue/DEHA2G02222g%20skyblue/DEHA2G05918g%20skyblue/DEHA2G20482g%20skyblue/
https://www.kegg.jp/kegg-bin/show_pathway?dha00052/DEHA2A13882g%20skyblue/DEHA2C02376g%20skyblue/DEHA2C02464g%20skyblue/DEHA2C02486g%20skyblue/DEHA2C05258g%20skyblue/DEHA2D03190g%20skyblue/DEHA2D10186g%20skyblue/DEHA2E06556g%20skyblue/DEHA2F24618g%20skyblue/DEHA2G20768g%20skyblue/
https://www.kegg.jp/kegg-bin/show_pathway?dha00260/DEHA2A02090g%20skyblue/DEHA2B15686g%20skyblue/DEHA2C01342g%20skyblue/DEHA2D01738g%20skyblue/DEHA2E01694g%20skyblue/DEHA2E02640g%20skyblue/DEHA2E06600g%20skyblue/DEHA2F03806g%20skyblue/DEHA2G05698g%20skyblue/DEHA2G06952g%20skyblue/DEHA2G22550g%20skyblue/
https://www.kegg.jp/kegg-bin/show_pathway?dha01110/DEHA2A02090g%20skyblue/DEHA2A05654g%20skyblue/DEHA2A06798g%20skyblue/DEHA2A07414g%20skyblue/DEHA2B00968g%20skyblue/DEHA2B01672g%20skyblue/DEHA2B03058g%20skyblue/DEHA2B06424g%20skyblue/DEHA2B07458g%20skyblue/DEHA2B13288g%20skyblue/DEHA2C00880g%20skyblue/DEHA2C01342g%20skyblue/DEHA2C01562g%20skyblue/DEHA2C01584g%20skyblue/DEHA2C02376g%20skyblue/DEH…
https://www.kegg.jp/kegg-bin/show_pathway?dha00071/DEHA2B06424g%20skyblue/DEHA2C00880g%20skyblue/DEHA2C01078g%20skyblue/DEHA2C01562g%20skyblue/DEHA2D17248g%20skyblue/DEHA2E18282g%20skyblue/DEHA2F00792g%20skyblue/DEHA2F03938g%20skyblue/DEHA2G05808g%20skyblue/DEHA2G05940g%20skyblue/DEHA2G09372g%20skyblue/
https://www.kegg.jp/kegg-bin/show_pathway?dha00020/DEHA2A05654g%20skyblue/DEHA2B03058g%20skyblue/DEHA2C01342g%20skyblue/DEHA2C10758g%20skyblue/DEHA2E10692g%20skyblue/DEHA2E18568g%20skyblue/DEHA2F05346g%20skyblue/DEHA2F09020g%20skyblue/DEHA2F17798g%20skyblue/DEHA2F20394g%20skyblue/DEHA2G05786g%20skyblue/DEHA2G12870g%20skyblue/
https://www.kegg.jp/kegg-bin/show_pathway?dha04145/DEHA2A03300g%20skyblue/DEHA2A14080g%20skyblue/DEHA2B01144g%20skyblue/DEHA2C08712g%20skyblue/DEHA2D04202g%20skyblue/DEHA2D05412g%20skyblue/DEHA2D09636g%20skyblue/DEHA2D10032g%20skyblue/DEHA2D15356g%20skyblue/DEHA2E03146g%20skyblue/DEHA2F11638g%20skyblue/DEHA2F16522g%20skyblue/DEHA2G08118g%20skyblue/
https://www.kegg.jp/kegg-bin/show_pathway?dha00040/DEHA2A13992g%20skyblue/DEHA2C01562g%20skyblue/DEHA2E24332g%20skyblue/DEHA2F00792g%20skyblue/DEHA2F13068g%20skyblue/DEHA2G09372g%20skyblue/
