## Supplementary material for "Transcriptomic profiling of *Debaryomyces hansenii* reveals detoxification and stress responses to benzo(a)pyrene exposure": All suplemental: Supplementary_Table_4.xlsx

### Sheet: new_UP_cometabolism
https://www.kegg.jp/kegg-bin/show_pathway?dha03010/DEHA2A07128g%20skyblue/DEHA2A11506g%20skyblue/DEHA2A12782g%20skyblue/DEHA2A13200g%20skyblue/DEHA2B01210g%20skyblue/DEHA2B01804g%20skyblue/DEHA2B04686g%20skyblue/DEHA2B04906g%20skyblue/DEHA2B04928g%20skyblue/DEHA2B14564g%20skyblue/DEHA2B15224g%20skyblue/DEHA2B15268g%20skyblue/DEHA2C04884g%20skyblue/DEHA2C07920g%20skyblue/DEHA2C15642g%20skyblue/DEH…
https://www.kegg.jp/kegg-bin/show_pathway?dha01100/DEHA2A01408g%20skyblue/DEHA2A03036g%20skyblue/DEHA2A05302g%20skyblue/DEHA2A06292g%20skyblue/DEHA2A06798g%20skyblue/DEHA2A08756g%20skyblue/DEHA2A08976g%20skyblue/DEHA2A12144g%20skyblue/DEHA2A12254g%20skyblue/DEHA2A12870g%20skyblue/DEHA2A12936g%20skyblue/DEHA2A13992g%20skyblue/DEHA2B00968g%20skyblue/DEHA2B02596g%20skyblue/DEHA2B03058g%20skyblue/DEH…
https://www.kegg.jp/kegg-bin/show_pathway?dha01110/DEHA2A06292g%20skyblue/DEHA2A06798g%20skyblue/DEHA2A08976g%20skyblue/DEHA2B00968g%20skyblue/DEHA2B02596g%20skyblue/DEHA2B02640g%20skyblue/DEHA2B03058g%20skyblue/DEHA2B04488g%20skyblue/DEHA2B06424g%20skyblue/DEHA2B08096g%20skyblue/DEHA2B12034g%20skyblue/DEHA2C00880g%20skyblue/DEHA2C01342g%20skyblue/DEHA2C01518g%20skyblue/DEHA2C01562g%20skyblue/DEH…
https://www.kegg.jp/kegg-bin/show_pathway?dha01040/DEHA2B00968g%20skyblue/DEHA2C01078g%20skyblue/DEHA2C17446g%20skyblue/DEHA2D17248g%20skyblue/DEHA2E14542g%20skyblue/DEHA2G05346g%20skyblue/DEHA2G05478g%20skyblue/DEHA2G10054g%20skyblue/DEHA2G10780g%20skyblue/
https://www.kegg.jp/kegg-bin/show_pathway?dha00190/DEHA2B04488g%20skyblue/DEHA2B04664g%20skyblue/DEHA2B04730g%20skyblue/DEHA2B07150g%20skyblue/DEHA2C08448g%20skyblue/DEHA2C08470g%20skyblue/DEHA2C16236g%20skyblue/DEHA2D02948g%20skyblue/DEHA2D03036g%20skyblue/DEHA2D08778g%20skyblue/DEHA2D10032g%20skyblue/DEHA2D10912g%20skyblue/DEHA2D13640g%20skyblue/DEHA2D18304g%20skyblue/DEHA2E05500g%20skyblue/DEH…
https://www.kegg.jp/kegg-bin/show_pathway?dha01200/DEHA2A01408g%20skyblue/DEHA2B02596g%20skyblue/DEHA2B03058g%20skyblue/DEHA2B04488g%20skyblue/DEHA2B06424g%20skyblue/DEHA2B08096g%20skyblue/DEHA2B08382g%20skyblue/DEHA2C01342g%20skyblue/DEHA2C10274g%20skyblue/DEHA2D01738g%20skyblue/DEHA2D02112g%20skyblue/DEHA2D17798g%20skyblue/DEHA2E01694g%20skyblue/DEHA2E03630g%20skyblue/DEHA2E03894g%20skyblue/DEH…
https://www.kegg.jp/kegg-bin/show_pathway?dha04146/DEHA2A02310g%20skyblue/DEHA2C01078g%20skyblue/DEHA2C01584g%20skyblue/DEHA2C02178g%20skyblue/DEHA2C11770g%20skyblue/DEHA2C13376g%20skyblue/DEHA2D09152g%20skyblue/DEHA2D11088g%20skyblue/DEHA2D17248g%20skyblue/DEHA2D17996g%20skyblue/DEHA2E01694g%20skyblue/DEHA2E23100g%20skyblue/DEHA2F10582g%20skyblue/DEHA2F21758g%20skyblue/DEHA2G04818g%20skyblue/DEH…
https://www.kegg.jp/kegg-bin/show_pathway?dha00071/DEHA2B06424g%20skyblue/DEHA2C00880g%20skyblue/DEHA2C01078g%20skyblue/DEHA2C01562g%20skyblue/DEHA2D17248g%20skyblue/DEHA2E18282g%20skyblue/DEHA2F03938g%20skyblue/DEHA2F08712g%20skyblue/DEHA2G05808g%20skyblue/DEHA2G09372g%20skyblue/
https://www.kegg.jp/kegg-bin/show_pathway?dha00630/DEHA2A01408g%20skyblue/DEHA2B02596g%20skyblue/DEHA2B03058g%20skyblue/DEHA2C01584g%20skyblue/DEHA2E01694g%20skyblue/DEHA2F08712g%20skyblue/DEHA2F09020g%20skyblue/DEHA2F10582g%20skyblue/DEHA2F20394g%20skyblue/DEHA2G19360g%20skyblue/
https://www.kegg.jp/kegg-bin/show_pathway?dha01212/DEHA2B00968g%20skyblue/DEHA2B06424g%20skyblue/DEHA2C01078g%20skyblue/DEHA2C17446g%20skyblue/DEHA2D17248g%20skyblue/DEHA2E14542g%20skyblue/DEHA2E18282g%20skyblue/DEHA2F08712g%20skyblue/DEHA2G05346g%20skyblue/DEHA2G05478g%20skyblue/DEHA2G10054g%20skyblue/DEHA2G10780g%20skyblue/
https://www.kegg.jp/kegg-bin/show_pathway?dha00270/DEHA2A06798g%20skyblue/DEHA2B02596g%20skyblue/DEHA2B03058g%20skyblue/DEHA2B15532g%20skyblue/DEHA2C15686g%20skyblue/DEHA2D01738g%20skyblue/DEHA2D10472g%20skyblue/DEHA2D11396g%20skyblue/DEHA2E03630g%20skyblue/DEHA2E07568g%20skyblue/DEHA2F01298g%20skyblue/DEHA2F09020g%20skyblue/DEHA2G06864g%20skyblue/DEHA2G19910g%20skyblue/
https://www.kegg.jp/kegg-bin/show_pathway?dha00020/DEHA2B02596g%20skyblue/DEHA2B03058g%20skyblue/DEHA2B04488g%20skyblue/DEHA2C01342g%20skyblue/DEHA2E03894g%20skyblue/DEHA2E07458g%20skyblue/DEHA2F05346g%20skyblue/DEHA2F09020g%20skyblue/DEHA2F20394g%20skyblue/DEHA2G15928g%20skyblue/DEHA2G19382g%20skyblue/
https://www.kegg.jp/kegg-bin/show_pathway?dha00062/DEHA2B00968g%20skyblue/DEHA2C17446g%20skyblue/DEHA2G05478g%20skyblue/DEHA2G10054g%20skyblue/DEHA2G10780g%20skyblue/
https://www.kegg.jp/kegg-bin/show_pathway?dha00030/DEHA2B08096g%20skyblue/DEHA2C05258g%20skyblue/DEHA2C10274g%20skyblue/DEHA2D17798g%20skyblue/DEHA2F03960g%20skyblue/DEHA2F08646g%20skyblue/DEHA2F13156g%20skyblue/DEHA2F19932g%20skyblue/DEHA2G03498g%20skyblue/DEHA2G23452g%20skyblue/
